# A transfer RNA methyltransferase with an unusual domain composition catalyzes 2′-*O*-methylation at position 6 in tRNA

**DOI:** 10.1101/2025.04.03.647152

**Authors:** Teppei Matsuda, Ryota Yamagami, Aoi Ihara, Takeo Suzuki, Akira Hirata, Hiroyuki Hori

## Abstract

*Thermococcus kodakarensis* tRNA^Trp^ contains 2′-*O*-methylcytidine at position 6 (Cm6). However, the tRNA methyltransferase responsible for the modification has not been identified. Using comparative genomics we predicted TK1257 as a candidate for the modification. Biochemical and mass spectrometry studies of purified recombinant TK1257 gene product show it to possess a tRNA methyltransferase activity for Cm6 formation. This protein has a highly unusual composition of domains, containing N-terminal ferredoxin-like, SPOUT catalytic and THUMP domains. Previous to this study, all known THUMP-related tRNA methyltransferases were shown to contain a Rossmann fold catalytic domain and the nucleosides they produced were *N*2-methylguanosine and/or *N*2, *N*2-dimethylguanosine. Therefore, our findings extend the knowledge of architecture of tRNA methyltransferases. We named the TK1257 gene product TrmTS and showed it can synthesize Am6 and Um6 as well as Cm6. A *trmTS* gene deletion strain showed slight growth retardation at high temperatures. Site-directed mutagenesis studies based on structural model revealed catalytically and structurally important amino acid residues in TrmTS and identified a TrmTS-specific linker is structurally essential. We showed that TrmTS recognizes the 3′-CCA terminal region and a stretch loop connected with at least two stems in RNA. Finally, we constructed a model of the binding between TrmTS and tRNA.
