## Supplementary Table 1 for "A transfer RNA methyltransferase with an unusual domain composition catalyzes 2′-*O*-methylation at position 6 in tRNA"

### Sheet: Sheet1
Strain and plasmid	Genome deletion (Δ); insertion (::)	Source/reference/construction
KUW1	ΔpyrF; ΔtrpE	(1)
KUWA	ΔpyrF; ΔtrpE; ΔpdaD	(2)
ΔtrmTS	ΔpyrF; ΔtrpE; ΔtrmTS	KUWA with trmTS (Tk1257) replaced by pdaD (Tk0149)
ΔtrmTS+trmTS	ΔtrpE; Δtrm11; ΔchiA::pyrF-PTk2164-trmTS	Δtrm11 with trmTS (Tk1257) expression cassette in chiA (Tk1765)
pUC19	A linearized vector	Takara Bio, Inc.
pTK02	PpadD-pdaD cloned in pTK01	(3)
pUTS	pUC19 derivative; Tk1255-PpdaD-pdaD-Tk1258	DNA fragment of the PpadD-pdaD was inserted between Tk1256 and Tk1258.
pCTGR11	Tk1765::pyrF-PTk2164-Tk0981-Tk1766 cloned in pCTP	(4)
pCTSC1	Tk1765::pyrF-PTk2164-Tk1257-Tk1766 cloned in pCTGR11	The pyrF-PTk2164-Tk1257 was inserted between Tk1765 and Tk1766.
