## Supplementary Table 2 for "A transfer RNA methyltransferase with an unusual domain composition catalyzes 2′-*O*-methylation at position 6 in tRNA"

### Sheet: Sheet1
RNA name	sequence(5'->3')	Forward oligo (5' -> 3')	Reverse oligo (5' -> 3')
Tko tRNA-Trp	GGGGGCGUGGUGUAGCCUGGUCCAUCAUCGCGGGCUCCAGACCCGCGGACCGGGGUUCAAAUCCCCGCGCCCCCACCA	GCCTAATACGACTCACTATAGGGGGCGTGGTGTAGCCTGGTCCATCATCGCGGGCTCCAGACCCG	TGGTGGGGGCGCGGGGATTTGAACCCCGGTCCGCGGGTCTGGAGCCCGCGATGATGGACC
Tko tRNA-Trp_C6A_G67U	GGGGGAGUGGUGUAGCCUGGUCCAUCAUCGCGGGCUCCAGACCCGCGGACCGGGGUUCAAAUCCCCGCUCCCCCACCA	GCCTAATACGACTCACTATAGGGGGAGTGGTGTAGCCTGGTCCATCATCGCGGGCTCCAGAC	TGGTGGGGGTGCGGGGATTTGAACCCCGGTCCGCGGGTCTGGAGCCCGCGATGATGG
Tko tRNA-Trp_C6U_G67A	GGGGGUGUGGUGUAGCCUGGUCCAUCAUCGCGGGCUCCAGACCCGCGGACCGGGGUUCAAAUCCCCGCACCCCCACCA	GCCTAATACGACTCACTATAGGGGGTGTGGTGTAGCCTGGTCCATCATCGCGGGCTCCAGAC	TGGTGGGGGAGCGGGGATTTGAACCCCGGTCCGCGGGTCTGGAGCCCGCGATGATGG
Tko tRNA-Trp_C6G_G67C	GGGGGGGUGGUGUAGCCUGGUCCAUCAUCGCGGGCUCCAGACCCGCGGACCGGGGUUCAAAUCCCCGCCCCCCCACCA	GCCTAATACGACTCACTATAGGGGGGGTGGTGTAGCCTGGTCCATCATCGCGGGCTCCAGAC	TGGTGGGGGGGCGGGGATTTGAACCCCGGTCCGCGGGTCTGGAGCCCGCGATGATGG
Tko tRNA-Trp_dD-arm	GGGGGCGUGCGCGGGCUCCAGACCCGCGGACCGGGGUUCAAAUCCCCGCGCCCCCACCA	GCCTAATACGACTCACTATAGGGGGCGTGCGCGGGCTCCAGACCCGCGGACCGGGGTTCAAATCCCC	TGGTGGGGGCGCGGGGATTTGAACCCCGGTCCGCGGGTC
Tko tRNA-Trp_dAnticodon-arm	GGGGGCGUGGUGUAGCCUGGUCCAUCAUCGGACCGGGGUUCAAAUCCCCGCGCCCCCACCA	GCCTAATACGACTCACTATAGGGGGCGTGGTGTAGCCTGGTCCATCATCGGACCGGGGTTCAAATCCCCGCG	TGGTGGGGGCGCGGGGATTTGAACCCCGGTCCGATG
Tko tRNA-Trp_dT-arm	GGGGGCGUGGUGUAGCCUGGUCCAUCAUCGCGGGCUCCAGACCCGCGGACCGCCCCCACCA	GCCTAATACGACTCACTATAGGGGGCGTGGTGTAGCCTGGTCCATCATCGCGGGCTC	TGGTGGGGGCGGTCCGCGGGTCTGGAGCCCGCGATGATGGACCAGGCTACAC
Tko tRNA-Trp_dACCA_terminus	GGGGGCGUGGUGUAGCCUGGUCCAUCAUCGCGGGCUCCAGACCCGCGGACCGGGGUUCAAAUCCCCGCGCCCCC
Tko tRNA-Trp_dAnticodon-arm&T-arm	GGGGGCGUGGUGUAGCCUGGUCCAUCAUCGGACCGCCCCCACCA	GCCTAATACGACTCACTATAGGGGGCGTGGTGTAGCCTGGTCCATCATCGG	TGGTGGGGGCGGTCCGATGATGGACCAGGCTACACCACGCCC
Tko tRNA-Trp_dD-arm&T-arm	GGGGGCGUGCGCGGGCUCCAGACCCGCGGACCGCCCCCACCA	GCCTAATACGACTCACTATAGGGGGCGTGCGCGGGCTCCAGACCCG	TGGTGGGGGCGGTCCGCGGGTCTGGAGCCCGCGCACGCC
Tko tRNA-Trp_dD-arm&Anticodon-arm	GGGGGCGUGCGGACCGGGGUUCAAAUCCCCGCGCCCCCACCA	GCCTAATACGACTCACTATAGGGGGCGTGCGGACCGGGGTTCAAATCCCC	TGGTGGGGGCGCGGGGATTTGAACCCCGGTCCGCACGCC
Tko tRNA-Trp_dD-arm&Anticodon-arm&T-arm	GGGGGCGUGCGGACCGCCCCCACCA	GCCTAATACGACTCACTATAGGGGGCGTGCGGACCGCCCCCACC	TGGTGGGGGCGGTCCGCACGCCCCC
