## Supplementary Table 3 for "A transfer RNA methyltransferase with an unusual domain composition catalyzes 2′-*O*-methylation at position 6 in tRNA"

### Sheet: Sheet1
Primer name	Sequence (5' -> 3') * Underlined sequences are regions used to connect DNA fragments via fusion PCR.	Note
TS-F	CGGTACCCGGGGATCCTTCGCTGACTTCGTTCTC	Construction of plasmids for trmTS (Tk1257) gene disruption in T. kodakarensis
TS-R	CGACTCTAGAGGATCTTGAAAGGATAATCTCTGAGATATCC	Construction of plasmids for trmTS (Tk1257) gene disruption in T. kodakarensis
TS-delF	TCTTTTTATCTAAATCGGCGTC	Construction of plasmids for trmTS (Tk1257) gene disruption in T. kodakarensis
TS-delR	GGTATCACCTCCCGGTTATG	Construction of plasmids for trmTS (Tk1257) gene disruption in T. kodakarensis
TS-AGF	CCGGGAGGTGATACCGGCTCCTCAGGTATTCGGCGTA	Construction of plasmids for trmTS (Tk1257) gene disruption in T. kodakarensis
TS-AGR	ATTTAGATAAAAAGATCAGTAGGGGAACATGACGACG	Construction of plasmids for trmTS (Tk1257) gene disruption in T. kodakarensis
TS-outF	TACAGGAGGATTCAGACCAGC	Construction of plasmids for trmTS (Tk1257) gene disruption in T. kodakarensis
TS-outR	AATTGGGCCCAAGGACAT	Construction of plasmids for trmTS (Tk1257) gene disruption in T. kodakarensis
TrmTS_resF	CCGGTGGTTCATATGAAGTTTCTCGTCAAGACTCA	Construction of plasmid for complementation with trmTS (Tk1257) gene
TrmTS_resR	AGAAGAGAGGGGTCAGGAAGAGTCCTCGGCTT	Construction of plasmid for complementation with trmTS (Tk1257) gene
Del_TSresF	TGACCCCTCTCTTCTCCTCTT	Construction of plasmid for complementation with trmTS (Tk1257) gene
Del_TSresR	CATATGAACCACCGGTATTTTTAAC	Construction of plasmid for complementation with trmTS (Tk1257) gene
ChF	GGCCCCAATTCTGACGCCATAAAG	Construction of plasmid for complementation with trmTS (Tk1257) gene
