## Supplementary Table 4 for "A transfer RNA methyltransferase with an unusual domain composition catalyzes 2′-*O*-methylation at position 6 in tRNA"

### Sheet: Sheet1
Mutant amino acid resudue	Forward oligo (5' -> 3')	Reverse oligo (5' -> 3')
K155A	GGGGAGGAATACCGAGCCTACACTCCAGACAAG	CTTGTCTGGAGTGTAGGCTCGGTATTCCTCCCC
K160A	AAATACACTCCAGACGCCTTCGACGCCAGGAAG	CTTCCTGGCGTCGAAGGCGTCTGGAGTGTATTT
Q174A	AAGGTTACCCTTGTCGCGATGCCCTACTGGGGC	GCCCCAGTAGGGCATCGCGACAAGGGTAACCTT
R185A	GATTACAAGGCCTGCGCGAAGTTCGGTGAGAAG	CTTCTCACCGAACTTCGCGCAGGCCTTGTAATC
G188A	GCCTGCAGGAAGTTCGCGGAGAAGATCGGCAGG	CCTGCCGATCTTCTCCGCGAACTTCCTGCAGGC
R193A	GGTGAGAAGATCGGCGCCGCGGCCCAGGCCTTT	AAAGGCCTGGGCCGCGGCGCCGATCTTCTCACC
S229A	AAGATAGGACAAGAAGCGAGGTACCAGATACAG	CTGTATCTGGTACCTCGCTTCTTGTCCTATCTT
S229T	AAGATAGGACAAGAAACGAGGTACCAGATACAG	CTGTATCTGGTACCTCG TTCTTGTCCTATCTT
S229C	AAGATAGGACAAGAATGTAGGTACCAGATACAG	CTGTATCTGGTACCTACATTCTTGTCCTATCTT
Q234A	AGCAGGTACCAGATAGCGAGGGAGGCCTATCCC	GGGATAGGCCTCCCTCGCTATCTGGTACCTGCT
R257A	CTCTACCAGGTCGTTGCCGACAAGAGAAGGAAC	GTTCCTTCTCTTGTCGGCAACGACCTGGTAGAG
D270A	GAACAAAAGACTCCTGCCAATCACTGATCCTAA	TTAGGATCAGTGATTGGCAGGAGTCTTTTGTTC
D270E	GAACAAAAGACTCCTGAGAATCACTGATCCTAA	TTAGGATCAGTGATTCTCAGGAGTCTTTTGTTC
D270N	GAACAAAAGACTCCTAATAATCACTGATCCTAA	TTAGGATCAGTGATTATTAGGAGTCTTTTGTTC
S299A	GTCATATTCATTGGTGCCCGGGAAGGCATCCCG	CGGGATGCCTTCCCGGGCACCAATGAATATGAC
E301A	TTCATTGGTTCGCGGGCGGGCATCCCGAGGGGC	GCCCCTCGGGATGCCCGCCCGCGAACCAATGAA
P319A	GTGGTTGACCTAGCAGCGTACATGACGTTTGCG	CGCAAACGTCATGTACGCTGCTAGGTCAACCAC
T322A	CTAGCACCTTACATGGCGTTTGCGACCGAGCAC	GTGCTCGGTCGCAAACGCCATGTAAGGTGCTAG
T322S	CTAGCACCTTACATGAGCTTTGCGACCGAGCAC	GTGCTCGGTCGCAAAGCTCATGTAAGGTGCTAG
T325A	TACATGACGTTTGCGGCGGAGCACGGCATACCA	TGGTATGCCGTGCTCCGCCGCAAACGTCATGTA
T325S	TACATGACGTTTGCGAGCGAGCACGGCATACCA	TGGTATGCCGTGCTCGCTCGCAAACGTCATGTA
E326A	ATGACGTTTGCGACCGCGCACGGCATACCAGCG	CGCTGGTATGCCGTGCGCGGTCGCAAACGTCAT
