## Supplementary Table 5 for "A transfer RNA methyltransferase with an unusual domain composition catalyzes 2′-*O*-methylation at position 6 in tRNA"

### Sheet: Sheet1
LOCUS	LOCUS_TAG	DEFINITION	NOTE
BAD85446	TK1257	RNA-binding protein, containing THUMP domain	THUMP domain associated with SPOUT RNA Methylases
BAD84197	TK0008	predicted DNA methylase	tRNA G10 N-methylase Trm11
BAD84226	TK0037	SAM-dependent methyltransferase, UbiE/COQ5 family	Ubiquinone/menaquinone biosynthesis C-methylase UbiE/MenG
BAD85305	TK1116	23S rRNA (uracil-5-)-methyltransferase	tRNA/tmRNA/rRNA uracil-C5-methylase, TrmA/RlmC/RlmD family
BAD85973	TK1784	predicted SAM-dependent methyltransferase, DUF890 family	tRNA1(Val) A37 N6-methylase TrmN6
BAD85974	TK1785	probable tRNA/rRNA methyltransferase	23S rRNA G2069 N7-methylase RlmK or C1962 C5-methylase RlmI
BAD86324	TK2135	23S rRNA (uracil-5-)-methyltransferase	tRNA/tmRNA/rRNA uracil-C5-methylase, TrmA/RlmC/RlmD family
BAD86341	TK2152	hypothetical protein, conserved, DUF431 family	Rps3 or RNA methylase involved in ribosome biogenesis, SPOUT family
BAD86234	TK2045	SAM-dependent methyltransferase, UPF0020 family	Predicted archaeal methyltransferase
