## Supplementary Table 6 for "A transfer RNA methyltransferase with an unusual domain composition catalyzes 2′-*O*-methylation at position 6 in tRNA"

### Sheet: Sheet1
atom_chain_ids	atom_plddts	contact_probs	pae	token_chain_ids	token_res_ids
["A","A","A","A","A","A","A","A","A","A","A","A","A","A","A","A","A","A","A","A","A","A","A","A","A","A","A","A","A","A","A","A","A","A","A","A","A","A","A","A","A","A","A","A","A","A","A","A","A","A","A","A","A","A","A","A","A","A","A","A","A","A","A","A","A","A","A","A","A","A","A","A","A","A","A","A","A","A","A","A","A","A","A","A","A","A","A","A","A","A","A","A","A","A","A","A","A","A","A","A…	[88.83,92.57,94.96,93.01,86.43,76.09,69.91,58.87,95.58,96.26,96.77,95.16,94.65,88.4,88.29,84.05,79.73,97.08,97.13,97.25,96.28,96.7,96.88,92.97,93.05,92.5,92.46,94.94,96.91,96.39,96.5,95.2,95.17,89.95,81.15,80.45,96.77,96.85,96.49,95.59,96.75,93.96,93.25,96.01,95.48,95.97,95.13,94.07,89.74,84.36,79.58,72.26,95.54,95.58,95.02,93.48,95.26,90.53,89.74,94.28,93.47,93.51,91.96,92.72,90.13,88.21,78.94,7…	[[1.0,1.0,0.97,0.0,0.0,0.0,0.0,0.0,0.0,0.0,0.0,0.0,0.0,0.0,0.0,0.0,0.0,0.0,0.0,0.0,0.0,0.0,0.0,0.0,0.0,0.0,0.0,0.0,0.0,0.0,0.0,0.0,0.0,0.0,0.0,0.0,0.0,0.0,0.0,0.0,0.02,0.96,0.98,0.94,0.37,0.24,0.0,0.91,0.09,0.0,0.0,0.0,0.0,0.0,0.0,0.0,0.0,0.0,0.0,0.0,0.0,0.0,0.88,0.8,0.01,0.0,0.01,0.0,0.0,0.0,0.0,0.0,0.0,0.0,0.0,0.0,0.0,0.0,0.0,0.0,0.0,0.0,0.0,0.0,0.0,0.0,0.0,0.0,0.0,0.0,0.0,0.0,0.0,0.0,0.0,0.0,0…	[[0.8,1.4,3.2,3.4,5.4,6.5,8.9,9.4,8.7,9.1,9.4,6.9,7.8,9.6,9.7,6.6,7.7,8.3,5.8,6.4,8.3,7.0,5.1,6.8,5.2,3.9,3.9,5.1,4.4,5.8,5.7,4.8,5.9,6.7,5.7,7.7,7.3,5.1,4.6,3.3,2.5,2.3,2.5,2.9,4.7,5.1,5.9,4.1,5.2,6.6,5.4,5.8,8.4,8.3,9.3,10.3,10.3,8.8,9.3,7.2,5.9,4.6,4.0,2.8,4.4,5.9,4.8,7.1,7.9,6.4,9.3,9.8,10.7,8.5,7.9,9.8,9.0,7.5,8.8,9.2,6.9,7.2,9.2,8.3,7.1,9.0,10.2,11.6,11.7,10.6,11.4,9.0,9.8,8.6,7.9,7.8,7.0,7…	["A","A","A","A","A","A","A","A","A","A","A","A","A","A","A","A","A","A","A","A","A","A","A","A","A","A","A","A","A","A","A","A","A","A","A","A","A","A","A","A","A","A","A","A","A","A","A","A","A","A","A","A","A","A","A","A","A","A","A","A","A","A","A","A","A","A","A","A","A","A","A","A","A","A","A","A","A","A","A","A","A","A","A","A","A","A","A","A","A","A","A","A","A","A","A","A","A","A","A","A…	[1,2,3,4,5,6,7,8,9,10,11,12,13,14,15,16,17,18,19,20,21,22,23,24,25,26,27,28,29,30,31,32,33,34,35,36,37,38,39,40,41,42,43,44,45,46,47,48,49,50,51,52,53,54,55,56,57,58,59,60,61,62,63,64,65,66,67,68,69,70,71,72,73,74,75,76,77,78,79,80,81,82,83,84,85,86,87,88,89,90,91,92,93,94,95,96,97,98,99,100,101,102,103,104,105,106,107,108,109,110,111,112,113,114,115,116,117,118,119,120,121,122,123,124,125,126,12…
		.0,0.0,0.0,0.0,0.0,0.0,0.0,0.0,0.0,0.0,0.0,0.0,0.0,0.0,0.0,0.0,0.0,0.0,0.0,0.0,0.0,0.0,0.0,0.0,0.0,0.0,0.0,0.0,0.0,0.0,0.0,0.0,0.0,0.0,0.0,0.0,0.0,0.0,0.0,0.0,0.0,0.0,0.0,0.0,0.0,0.0,0.0,0.0,0.0,0.0,0.0,0.0,0.0,0.0,0.0,0.0,0.0,0.0,0.0,0.0,0.0,0.0,0.0,0.0,0.0,0.0,0.0,0.0,0.0,0.0,0.0,0.0,0.0,0.0,0.0,0.0,0.0,0.0,0.0,0.0,0.0,0.0,0.0,0.0,0.0,0.0,0.0,0.0,0.0,0.0,0.0,0.0,0.0,0.0,0.0,0.0,0.0,0.0,0.0,0.0,…	0.8,10.0,11.3,10.5,11.5,11.7,11.5,11.9,10.8,11.8,12.1,10.9,11.1,11.7,12.1,11.9,12.5,13.5,12.8,12.1,12.2,10.3,10.3,9.2,9.7,9.1,9.5,9.5,10.3,9.7,9.6,9.2,9.0,9.5,9.8,9.7,9.2,10.0,10.1,9.4,9.4,10.1,10.3,9.3,9.6,10.6,10.8,11.3,11.2,9.7,10.2,9.4,10.0,9.2,9.1,9.9,10.2,10.3,9.7,9.7,11.1,11.0,11.0,10.4,11.4,11.8,11.1,9.9,10.4,9.4,10.0,9.0,9.1,8.8,8.8,9.7,10.3,9.1,9.4,8.7,8.7,9.2,8.4,7.4,8.7,8.4,7.6,8.0,8.…
		.0,0.0,0.0,0.0,0.0,0.0,0.0,0.0,0.0],[0.0,0.0,0.0,0.0,0.0,0.0,0.0,0.0,0.0,0.0,0.0,0.0,0.0,0.0,0.0,0.0,0.0,0.0,0.0,0.95,0.9,0.41,1.0,1.0,1.0,0.99,0.0,0.0,0.0,0.0,0.0,0.0,0.0,0.0,0.0,0.0,0.0,0.0,0.0,0.0,0.0,0.0,0.0,0.0,0.01,0.0,0.0,0.0,0.0,0.0,0.0,0.0,0.0,0.0,0.0,0.0,0.0,0.0,0.0,0.0,0.0,0.0,0.0,0.0,0.0,0.0,0.0,0.0,0.0,0.0,0.0,0.0,0.0,0.0,0.0,0.0,0.0,0.0,0.0,0.0,0.0,0.0,0.0,0.0,0.0,0.0,0.0,0.0,0.0,0.…	7,7.8,7.9,7.9,8.1,8.3,8.3,8.7,8.9,9.0,9.2,9.7,9.8,10.2,10.6,11.2,11.3,13.3],[2.4,2.2,1.8,2.2,1.7,2.2,1.9,2.3,2.5,2.4,2.0,1.8,1.7,1.6,1.4,1.3,1.2,1.1,1.0,1.0,0.8,0.8,0.8,1.1,1.6,1.2,1.7,1.4,2.0,1.8,2.3,2.4,2.9,2.7,2.7,2.6,2.4,2.2,1.7,2.0,1.5,1.9,1.5,2.0,1.4,2.0,1.7,1.5,1.8,1.8,1.2,1.4,1.8,1.7,1.4,1.9,1.8,1.7,2.2,2.3,1.9,2.3,2.3,2.5,2.8,3.0,2.8,3.3,3.6,3.4,4.1,4.4,4.5,3.9,3.7,4.4,4.2,3.6,4.2,4.3,3.…
		0,0.0,0.0,0.0,0.0,0.0,0.0,0.0,0.0,0.0,0.0,0.0,0.0,0.0,0.0,0.0,0.0,0.0,0.0,0.0,0.0,0.0,0.0,0.0,0.0,0.0,0.0,0.0,0.0,0.0,0.0,0.0,0.0,0.0,0.0,0.0,0.0,0.0,0.0,0.0,0.0,0.0,0.0,0.0,0.0,0.0,0.0,0.0,0.0,0.0,0.0,0.0,0.0,0.0,0.0,0.0,0.0,0.0,0.0,0.0,0.0,0.0,0.0,0.0,0.0,0.0,0.0,0.0,0.0,0.0,0.0,0.0,0.0,0.0,0.0,0.0,0.0,0.0,0.0,0.0,0.0,0.0,0.0,0.0,0.0,0.0,0.0,0.0,0.0,0.0,0.0,0.0,0.0,0.0,0.0,0.0,0.0,0.0,0.0,0.0,0…	.0,3.9,4.6,4.8,5.1,6.2,6.2,7.1,7.7,8.8,8.7,9.8,9.9,8.9,10.4,10.4,10.4,11.0,11.8,11.0,11.0,11.5,12.9,12.1,12.9,11.8,12.6,11.9,12.7,12.2,12.0,12.4,12.8,12.5,12.4,12.0,12.3,12.1,12.4,11.5,12.1,11.7,11.3,10.8,11.3,11.5,10.6,10.3,11.4,11.3,10.1,10.7,11.2,11.3,13.0,12.7,11.8,12.8,12.3,13.2,13.3,14.0,14.2,14.9,13.5,13.3,14.0,13.1,12.3,12.9,12.9,12.4,12.0,12.1,12.7,12.2,11.7,12.3,11.8,11.3,11.7,12.1,11.1…
		0,0.0,0.0,0.0,0.0,0.0,0.0,0.0,0.0,0.0,0.0,0.0,0.0,0.0,0.0,0.0],[0.0,0.0,0.0,0.0,0.0,0.0,0.0,0.0,0.0,0.0,0.0,0.0,0.0,0.0,0.0,0.0,0.0,0.0,0.0,0.0,0.0,0.0,0.01,0.0,0.0,0.0,0.0,0.0,0.0,0.0,0.0,0.0,0.0,0.0,0.0,0.0,0.0,0.0,0.0,0.0,0.0,0.0,0.0,0.0,0.99,1.0,1.0,1.0,0.99,1.0,1.0,0.0,0.0,0.0,0.0,0.0,0.0,0.0,0.0,0.0,0.0,0.0,0.0,0.0,0.0,0.0,0.0,0.0,0.0,0.0,0.0,0.0,0.0,0.0,0.0,0.0,0.0,0.0,0.0,0.0,0.0,0.0,0.0,…	,11.4,10.5,10.7,11.0,11.5,12.0,11.4,11.7,13.1,13.2,14.0,13.0,12.4,13.6,12.8,12.4,12.3,11.7,11.6,10.6,10.5,10.2,10.4,11.1,11.7,10.7,10.8,10.0,10.1,10.3,9.7,9.0,9.6,9.2,8.6,9.1,9.4,9.2,8.6,9.2,9.6,9.3,9.1,9.9,10.1,9.2,9.7,10.7,10.0,9.6,10.8,11.0,10.5,10.7,11.4,11.5,11.4,12.4,14.2,15.1,16.3,15.5,15.0,15.1,15.1,14.2,14.2,13.3,13.5,13.7,13.9,14.1,14.5,14.5,14.3,15.0,14.9,14.7,15.6,15.7,15.2,14.9,15.9,…
		0,0.0,0.0,0.0,0.0,0.0,0.0,0.0,0.0,0.0,0.0,0.0,0.0,0.0,0.0,0.0,0.0,0.0,0.0,0.0,0.0,0.0,0.0,0.0,0.0,0.0,0.0,0.0,0.0,0.0,0.0,0.0,0.0,0.0,0.0,0.0,0.0,0.0,0.0,0.0,0.0,0.0,0.0,0.0,0.0,0.0,0.0,0.0,0.0,0.0,0.0,0.0,0.0,0.0,0.0,0.0,0.0,0.0,0.0,0.0,0.0,0.0,0.0,0.0,0.0,0.0,0.0,0.0,0.0,0.0,0.0,0.0,0.0,0.0,0.0,0.0,0.0,0.0,0.0,0.0,0.0,0.0,0.0,0.0,0.0,0.0,0.0,0.0,0.0,0.0,0.0,0.0,0.0,0.0,0.0,0.0,0.0,0.0,0.0,0.0,0…	5.5,16.0,16.3,15.5,15.6,16.4,15.6,14.9,15.4,16.1,15.5,15.1,15.5,17.2,14.8,15.2,16.5,14.4,14.9,14.9,13.6,14.6,13.9,13.1,12.5,12.8,12.5,12.7,13.0,12.6,13.2,13.3,13.5,13.3,13.6,14.6,13.7,13.5,13.2,12.9,12.2,12.2,12.6,12.3,12.1,12.3,11.3,10.2,10.2,10.5,10.4,9.1,9.5,8.6,8.1,7.6,7.5,7.1,7.1,7.2,6.8,6.4,7.1,7.1,6.1,5.6,5.4,5.3,5.3,5.3,5.2,5.7,5.6,6.1,6.5,6.6,6.7,6.4,6.1,6.2,6.2,5.8,5.9,5.9,5.8,5.4,6.0,5…
		,0.0,0.0,0.0,0.0,0.0,0.0,0.0,0.0,0.0,0.0,0.0,0.0,0.0,0.0,0.0,0.0,0.0,0.0,0.0],[0.0,0.0,0.0,0.0,0.0,0.0,0.0,0.0,0.0,0.0,0.0,0.0,0.0,0.0,0.0,0.0,0.0,0.0,0.0,0.0,0.0,0.0,0.0,0.0,0.0,0.0,0.0,0.0,0.0,0.0,0.0,0.0,0.0,0.0,0.0,0.0,0.0,0.0,0.0,0.0,0.0,0.0,0.0,0.0,0.0,0.0,0.0,0.0,0.0,0.0,0.0,0.0,0.0,0.0,0.0,0.0,0.0,0.0,0.0,0.0,0.0,0.0,0.0,0.0,0.0,0.0,0.0,0.78,1.0,1.0,1.0,0.01,0.0,0.71,0.96,0.0,0.0,0.0,0.0,…	2.9,13.3,14.2,13.6,12.6,12.7,11.9,11.9,10.9,11.2,10.6,11.1,10.9,11.5,11.5,11.2,10.5,10.3,10.4,10.8,11.2,10.6,11.1,11.5,10.8,10.8,11.3,11.5,10.8,11.2,11.8,11.8,11.8,12.0,11.2,11.7,10.6,11.7,10.6,11.0,11.4,11.4,11.7,11.3,11.5,12.8,12.1,13.1,12.2,12.3,13.3,12.6,11.8,11.8,11.4,11.3,10.5,10.4,10.2,10.3,10.8,11.3,10.4,10.7,9.9,10.1,10.5,9.8,8.9,9.8,9.6,8.6,9.0,9.5,9.5,8.6,9.0,9.6,9.2,9.0,9.7,10.1,9.0,9…
		0.0,0.0,0.0,0.0,0.0,0.0,0.0,0.0,0.0,0.0,0.0,0.0,0.0,0.0,0.0,0.0,0.0,0.0,0.0,0.0,0.0,0.0,0.0,0.0,0.0,0.0,0.0,0.0,0.0,0.0,0.0,0.0,0.0,0.0,0.0,0.0,0.0,0.0,0.0,0.0,0.0,0.0,0.0,0.0,0.0,0.0,0.0,0.0,0.0,0.0,0.0,0.0,0.0,0.0,0.0,0.0,0.0,0.0,0.0,0.0,0.0,0.0,0.0,0.0,0.0,0.0,0.0,0.0,0.0,0.0,0.0,0.0,0.0,0.0,0.0,0.0,0.0,0.0,0.0,0.0,0.0,0.0,0.0,0.0,0.0,0.0,0.0,0.0,0.0,0.0,0.0,0.0,0.0,0.0,0.0,0.0,0.0,0.0,0.0,0.0…	4.2,14.5,14.4,13.9,14.4,13.6,14.6,13.8,14.5,14.7,15.2,16.0,15.0,15.0,16.6,16.4,17.1,15.8,15.5,16.6,15.8,14.9,15.1,14.1,15.1,13.7,13.8,13.0,13.7,14.4,15.1,14.1,14.6,13.2,13.6,13.8,13.0,12.4,13.4,12.5,12.0,12.4,12.7,11.9,11.6,12.4,12.2,10.9,11.5,12.1,12.1,10.9,11.7,12.4,11.4,11.2,12.6,12.5,11.6,12.5,13.3,12.8,12.7,14.1,15.6,15.8,19.2,19.1,18.2,18.2,18.0,17.4,17.6,16.8,16.8,17.0,17.4,17.4,17.5,17.5,…
		.0,0.0,0.0,0.0,0.0,0.0,0.0,0.0,0.0,0.0,0.0,0.0,0.0,0.0,0.0,0.0,0.0,0.0,0.0,0.0,0.0,0.0,0.0,0.0,0.0,0.0,0.0,0.0,0.0,0.0],[0.0,0.0,0.0,0.0,0.0,0.0,0.0,0.0,0.0,0.0,0.0,0.0,0.0,0.0,0.0,0.0,0.0,0.0,0.0,0.0,0.0,0.0,0.0,0.0,0.0,0.0,0.0,0.0,0.0,0.0,0.0,0.0,0.0,0.0,0.0,0.0,0.0,0.0,0.0,0.0,0.0,0.0,0.0,0.0,0.0,0.0,0.0,0.0,0.0,0.0,0.0,0.0,0.0,0.0,0.0,0.0,0.0,0.0,0.0,0.0,0.0,0.0,0.0,0.0,0.0,0.0,0.0,0.0,0.0,0.…	15.6,15.7,16.4,16.8,16.7,16.9,16.3,16.3,16.2,16.2,15.6,15.5,15.4,15.0,14.7,14.9,14.8,13.9,14.1,14.3,13.8,13.1,13.6,12.7,13.8,14.4,15.0,14.7,15.0,15.1,15.7,16.1,16.9,17.2,18.4,17.0,17.2,18.0,17.6,16.4,16.2,16.9,16.7,15.5,15.9,16.6,16.0,15.2,15.7,15.4,14.8,15.0,15.1,14.3,13.6,15.0,14.4,13.3,14.0,14.5,13.7,12.4,12.7,12.5,13.2,14.3,13.9,14.5,15.3,14.7,15.3,15.2,15.8,15.9,16.3,16.9,15.9,16.8,16.9,15.7…
		,0.0,0.0,0.0,0.0,0.0,0.0,0.0,0.0,0.0,0.0,0.0,0.0,0.0,0.0,0.0,0.0,0.0,0.0,0.0,0.0,0.0,0.0,0.0,0.0,0.0,0.0,0.0,0.0,0.0,0.0,0.0,0.0,0.0,0.0,0.0,0.0,0.0,0.0,0.0,0.0,0.0,0.0,0.0,0.0,0.0,0.0,0.0,0.0,0.0,0.0,0.0,0.0,0.0,0.0,0.0,0.0,0.0,0.0,0.0,0.0,0.0,0.0,0.0,0.0,0.0,0.0,0.0,0.0,0.0,0.0,0.0,0.0,0.0,0.0,0.0,0.0,0.0,0.0,0.0,0.0,0.0,0.0,0.0,0.0,0.0,0.0,0.0,0.0,0.0,0.0,0.0,0.0,0.0,0.0,0.0,0.0,0.0,0.0,0.0,0.…	2.4,12.2,12.8,13.1,13.1,13.1,14.3],[3.4,2.8,2.9,2.4,3.1,2.8,3.5,3.9,3.8,4.4,4.2,3.7,4.4,4.8,3.9,4.1,4.8,4.9,4.0,4.8,5.2,4.8,4.5,5.3,5.0,4.1,3.9,3.8,3.4,3.9,3.6,3.1,3.3,3.6,3.0,3.5,3.2,2.9,3.4,3.0,3.3,3.4,3.7,4.3,4.5,4.3,4.4,3.8,3.4,4.1,4.4,3.7,3.7,4.5,4.2,4.5,4.3,3.6,3.4,2.9,3.0,2.3,2.5,2.3,2.1,2.1,2.3,2.2,2.5,2.3,2.4,2.1,2.4,2.3,1.8,2.0,2.4,2.0,1.9,2.4,2.3,1.8,2.0,2.3,2.0,1.6,2.0,2.1,2.1,1.6,1.2…
		0,0.0,0.0,0.0,0.0,0.0,0.0,0.0,0.0,0.0,0.0,0.0,0.0,0.0,0.0,0.0,0.0,0.0,0.0,0.0,0.0,0.0,0.0,0.0,0.0,0.0,0.0,0.0,0.0,0.0],[0.0,0.0,0.0,0.0,0.0,0.0,0.0,0.0,0.0,0.0,0.0,0.0,0.0,0.0,0.0,0.0,0.0,0.0,0.0,0.0,0.0,0.0,0.0,0.0,0.0,0.0,0.0,0.0,0.0,0.0,0.0,0.0,0.0,0.0,0.0,0.0,0.0,0.0,0.0,0.0,0.0,0.0,0.0,0.0,0.0,0.0,0.0,0.0,0.0,0.0,0.0,0.0,0.0,0.0,0.0,0.0,0.0,0.0,0.0,0.0,0.0,0.0,0.0,0.0,0.0,0.0,0.0,0.0,0.0,0.0…	1.8,10.9,10.8,10.5,10.9,10.6,10.8,10.7,9.9,9.9,9.8,8.4,8.5,7.7,8.8,9.3,8.7,9.1,9.9,11.0,11.2,11.0,11.0,11.4,11.4,12.1,12.2,12.5,12.7,11.9,12.3,12.2,11.9,12.0,12.2,11.6,11.7,12.1,11.7,11.9,12.3,12.6,12.1,12.1,13.1,12.9,12.5,13.2,13.7,13.2,13.5,14.0,14.4,13.8,13.8,14.6,14.8,14.6,15.4,15.7,15.9,15.9,18.3],[5.6,4.6,5.1,4.3,5.1,4.7,5.2,5.9,5.1,5.4,5.8,4.9,5.3,6.2,5.8,5.5,6.3,6.7,6.1,6.3,7.0,6.9,6.5,7.…
		,0.0,0.0,0.0,0.0,0.0,0.0,0.0,0.0,0.0,0.0,0.0,0.0,0.0,0.0,0.0,0.0,0.0,0.0,0.0,0.0,0.0,0.0,0.0,0.0,0.0,0.0,0.0,0.0,0.0,0.0,0.0,0.0,0.0,0.0,0.0,0.0,0.0,0.0,0.0,0.0,0.0,0.0,0.0,0.0,0.0,0.0,0.0,0.0,0.0,0.0,0.0,0.0,0.0,0.0,0.0,0.0,0.0,0.0,0.0,0.0,0.0,0.0,0.0,0.0,0.0,0.0,0.0,0.0,0.0,0.0,0.0,0.0,0.0,0.0,0.0,0.0,0.0,0.0,0.0,0.0,0.0,0.0,0.0,0.0,0.0,0.0,0.0,0.0,0.0,0.0,0.0,0.0,0.0,0.0,0.0,0.0,0.0,0.0,0.0,0.…	5,10.9,10.7,10.3,9.9,9.1,9.4,8.2,8.5,7.9,7.7,8.4,9.2,9.5,9.9,10.6,10.1,10.1,10.7,10.7,10.3,10.5,11.3,11.4,10.9,11.3,11.8,11.8,11.2,12.2,12.4,12.0,12.6,13.5,13.4,13.1,13.8,14.5,13.9,13.2,14.4,13.7,13.5,13.4,12.6,12.2,11.5,10.9,10.2,9.8,9.4,8.3,8.0,7.8,7.2,7.8,8.2,7.7,8.1,8.2,8.8,8.9,9.8,10.6,10.8,9.7,9.9,8.8,9.1,9.2,9.0,8.6,8.4,8.3,8.2,9.1,9.6,9.7,10.2,9.4,9.8,10.7,10.4,10.1,10.4,10.9,10.7,10.3,10…
		0.0,0.0,0.0,0.0,0.0,0.0,0.0,0.0,0.0,0.0,0.0,0.0,0.0,0.0,0.0,0.0,0.0,0.0,0.0,0.0,0.0,0.0,0.0,0.0,0.0,0.0,0.0,0.0,0.0,0.0,0.0,0.0,0.0,0.0,0.0,0.0,0.0,0.0,0.0,0.0,0.0,0.0,0.0,0.0,0.0,0.0,0.0],[0.0,0.0,0.0,0.03,0.0,0.0,0.0,0.0,0.0,0.0,0.0,0.0,0.0,0.0,0.0,0.0,0.0,0.0,0.0,0.0,0.0,0.0,0.0,0.0,0.0,0.0,0.0,0.0,0.0,0.0,0.0,0.98,0.96,0.02,0.97,0.0,0.0,0.74,0.0,0.4,0.0,0.0,0.0,0.0,0.0,0.0,0.0,0.0,0.0,0.0,0.0…	.0,21.7,20.3,21.3,22.2,20.6,20.2,22.3,19.9,20.7,20.3,18.7,20.0,19.4,18.3,18.3,18.1,18.5,18.3,19.1,19.2,19.5,19.8,20.2,20.6,21.7,22.2,21.5,20.6,20.2,19.6,19.5,19.2,19.0,18.2,18.1,18.3,17.8,17.6,17.4,17.6,17.3,16.7,16.7,15.6,15.6,14.7,14.7,14.3,14.7,14.1,13.5,13.7,14.4,13.7,13.2,12.9,12.5,11.9,11.5,11.5,12.0,11.7,12.2,13.0,13.1,14.1,13.9,13.2,13.4,14.0,13.6,12.5,13.1,13.6,12.9,12.3,13.3,13.4,13.0,1…
		.0,0.0,0.0,0.0,0.0,0.0,0.0,0.0,0.0,0.0,0.0,0.0,0.0,0.0,0.0,0.0,0.0,0.0,0.0,0.0,0.0,0.0,0.0,0.0,0.0,0.0,0.0,0.0,0.0,0.0,0.0,0.0,0.0,0.0,0.0,0.0,0.0,0.0,0.0,0.0,0.0,0.0,0.0,0.0,0.0,0.0,0.0,0.0,0.0,0.0,0.0,0.0,0.0,0.0,0.0,0.0,0.0,0.0,0.0,0.0,0.0,0.0,0.0,0.0,0.0,0.0,0.0,0.0,0.0,0.0,0.0,0.0,0.0,0.0,0.0,0.0,0.0,0.0,0.0,0.0,0.0,0.0,0.0,0.0,0.0,0.0,0.0,0.0,0.0,0.0,0.0,0.0,0.0,0.0,0.0,0.0,0.0,0.0,0.0,0.0,…	5,12.5,14.3,14.3,15.3,13.8,13.8,14.6,13.8,12.6,12.4,11.9,12.5,11.2,11.5,10.7,11.3,12.3,13.0,11.7,12.0,10.7,11.4,11.7,11.0,10.0,10.9,10.2,9.6,9.9,9.9,9.3,9.1,9.4,9.7,9.0,8.7,10.0,10.1,8.1,9.5,10.5,9.2,9.0,10.8,10.8,9.8,10.7,11.8,11.7,11.9,12.9,14.2,15.2,18.8,18.7,16.8,17.3,16.6,15.6,16.0,15.2,14.8,15.2,15.9,15.8,16.3,16.1,16.3,17.3,16.8,16.1,17.0,17.8,16.9,17.1,17.6,17.9,18.9,18.8,19.2,17.9,18.3,1…
		0,0.0,0.0,0.0,0.0,0.0,0.0,0.0,0.0,0.0,0.0,0.0,0.0,0.0,0.0,0.0,0.0,0.0,0.37,0.0,0.03,0.0,0.0,0.0,0.0,0.0,0.0,0.0,0.0,0.0,0.0,0.0,0.0,0.0,0.0,0.0,0.0,0.0,0.0,0.0,0.0,0.0,0.0,0.0,0.0,0.0,0.0,0.0,0.0,0.0,0.0,0.0,0.0,0.0,0.0,0.0,0.0,0.0,0.0,0.0,0.0,0.01,0.83,0.13,0.01,0.0,0.0,0.0,0.0,0.0,0.0,0.0,0.0,0.0,0.0,0.0,0.0,0.0,0.0,0.0,0.0,0.0,0.0,0.0,0.0,0.0,0.0,0.0,0.0,0.0,0.0,0.0,0.0,0.0,0.0,0.0,0.0,0.0,0.0…	15.6,15.3,15.0,15.4,15.8,15.8,16.2,16.3,16.1,16.8,16.8,16.5,17.0,17.2,16.8,17.2,17.2,17.5,18.0,17.3,17.4,17.0,16.9,16.5,16.1,16.4,16.6,16.5,15.9,15.6,15.6,15.9,16.3,16.6,17.0,18.0,17.6,18.1,17.8,17.8,17.5,17.0,16.0,16.3,17.3,16.4,15.4,16.5,16.3,15.8,16.0,15.5,15.1,15.1,16.1,15.7,16.3,16.5,16.3,17.0,17.5,17.7,18.8,17.5,18.6,18.1,18.9,18.4,17.3,18.2,18.9,18.0,18.2,18.9,18.0,16.9,18.1,17.9,16.5,16.7…
		0,0.0,0.0,0.0,0.0,0.0,0.01,0.0,1.0,0.0,0.0,1.0,0.01,0.0,0.0,0.45,0.0,0.0,0.0,0.0,0.0,0.0,0.0,0.0,0.0,0.0,0.0,0.0,0.0,0.0,0.0,0.0,0.0,0.0,0.0,0.0,0.0,0.0,0.0,0.0,0.0,0.0,0.0,0.0,0.0,0.0,0.0,0.0,0.0,0.0,1.0,1.0,1.0,1.0,0.0,0.0,0.0,0.0,0.0,0.0,0.0,0.0,0.0,0.0,0.0,0.0,0.0,0.0,0.0,0.0,0.0,0.0,0.0,0.0,0.0,0.0,0.0,0.0,0.0,0.0,0.0,0.0,0.0,0.0,0.0,0.0,0.0,0.0,0.0,0.0,0.0,0.0,0.0,0.0,0.0,0.0,0.0,0.0,0.0,0.…	6,16.3,14.8,17.4,17.5,13.9,16.0,17.5,15.9,13.8,16.3,17.5,15.3,14.7,17.6,17.2,15.6,17.1,19.3,19.4,18.2,20.3,21.3,20.8,26.1,26.0,24.8,25.2,24.6,23.9,24.4,23.5,22.8,23.6,23.6,24.3,24.9,24.5,24.5,25.5,24.9,23.7,24.7,26.1,24.8,24.6,25.5,26.1,26.4,26.5,26.6,25.9,26.0,25.4,25.2,25.8,25.5,25.7,24.7,24.0,24.0,24.8,25.1,25.5,25.9,26.6,26.2,26.2,25.6,25.4,24.8,26.0,24.4,24.3,24.6,24.5,23.6,23.5,23.7,22.6,23…
